# A mysterious cloak: the peptidoglycan layer of algal and plant plastids

**DOI:** 10.1101/2023.05.02.539068

**Authors:** Alexander I. MacLeod, Michael R. Knopp, Sven B. Gould

## Abstract

The plastids of algae and plants originated on a single occasion from an endosymbiotic cyanobacterium at least a billion years ago. Despite the divergent evolution that characterizes the plastids of different lineages, many traits such as membrane organisation and means of fission are universal – they pay tribute to the cyanobacterial origin of the organelle. For one such trait, the peptidoglycan (PG) layer, the situation is more complicated, and little is known about its distribution and molecular relevance in green algae and land plants. Here, we investigate the extent of PG presence across the Chloroplastida using a phylogenomic approach. Our data support the view of a PG layer being present in the last common ancestor of land plants and its remarkable conservation across bryophytes that are otherwise characterized by gene loss. In embryophytes, the occurrence of the PG layer biosynthetic toolkit becomes patchier, but the availability of novel genome data questions previous predictions regarding a functional coevolution of the PG layer and the plastid division machinery-associated gene FtsZ3. Furthermore, our data confirm the presence of penicillin-binding proteins (PBPs) in seed plants, which were previously thought to be absent from this clade. The thicker and seemingly unchanged PG layer armouring the plastids of glaucophyte algae might still provide the original function of structural support, but the same can likely not be said about the only recently identified and ultrathin PG layer of bryophyte and tracheophyte plastids. In combination with the apparent lack of some genes thought critical for PG layer biosynthesis in land plants that, however, likely have a PG layer, this leaves many issues with respect to the composition, exact function, and biosynthesis in land plants to be explored.
