## Supplementary Tables S1-S5 for "A mysterious cloak: the peptidoglycan layer of algal and plant plastids"

### Sheet: Supplementary_Table_S1
Supplementary Table S1. List of genome assemblies used in this study
Species	Phylum	Assembly Source	Identifier
Sesamum indicum	Streptophyta	RefSeq	10.1093/NAR/GKI025
Arabidopsis thaliana	Streptophyta	RefSeq	10.1093/NAR/GKI025
Spinacia oleracea	Streptophyta	RefSeq	10.1093/NAR/GKI025
Glycine max	Streptophyta	RefSeq	10.1093/NAR/GKI025
Citrus sinensis	Streptophyta	RefSeq	10.1093/NAR/GKI025
Coffea arabica	Streptophyta	RefSeq	10.1093/NAR/GKI025
Sorghum bicolor	Streptophyta	RefSeq	10.1093/NAR/GKI025
Phaseolus vulgaris	Streptophyta	RefSeq	10.1093/NAR/GKI025
Brachypodium distachyon	Streptophyta	RefSeq	10.1093/NAR/GKI025
Cicer arietinum	Streptophyta	RefSeq	10.1093/NAR/GKI025
Oryza sativa	Streptophyta	RefSeq	10.1093/NAR/GKI025
Arabidopsis lyrata	Streptophyta	RefSeq	10.1093/NAR/GKI025
Asparagus officinalis	Streptophyta	RefSeq	10.1093/NAR/GKI025
Panicum hallii	Streptophyta	RefSeq	10.1093/NAR/GKI025
Rosa chinensis	Streptophyta	RefSeq	10.1093/NAR/GKI025
Amborella trichopoda	Streptophyta	RefSeq	10.1093/NAR/GKI025
Thuja plicata	Streptophyta	Phytozome	10.1093/nar/gkr944
Alsophila spinulosa	Streptophyta	Publication	10.1038/s41477-022-01146-6
Ceratopteris richardii	Streptophyta	Phytozome	10.1093/nar/gkr944
Azolla filiculoides	Streptophyta	Publication	10.1093/nar/ 10.1038/s41477-018-0188-8
Salvinia cucullata	Streptophyta	Publication	10.1093/nar/ 10.1038/s41477-018-0188-8
Selaginella moellendorffii	Streptophyta	RefSeq	XM_024690009.1
Sphagnum fallax	Streptophyta	Phytozome	10.1093/nar/gkr944
Sphagnum magellanicum	Streptophyta	Phytozome	10.1093/nar/gkr944
Ceratodon purpureus	Streptophyta	Phytozome	10.1093/nar/gkr944
Physcomitrium patens	Streptophyta	RefSeq	10.1093/NAR/GKI025
Marchantia polymorpha	Streptophyta	Phytozome	10.1093/nar/gkr944
Anthoceros punctatus	Streptophyta	Publication	10.1093/nar/ 10.1038/s41477-019-0588-4
Anthoceros agrestis	Streptophyta	Publication	10.1093/nar/ 10.1038/s41477-019-0588-4
Anthoceros angustus	Streptophyta	Publication	10.1093/nar/ 10.1038/s41477-019-0588-4
Mesotaenium endlicherianum	Streptophyta	Publication	10.1093/nar/ 10.1016/j.cell.2019.10.019
Spirogloea muscicola	Streptophyta	Publication	10.1093/nar/ 10.1016/j.cell.2019.10.019
Chara braunii	Streptophyta	Publication	10.1093/nar/ 10.1016/j.cell.2018.06.033
Klebsormidium flaccidum	Streptophyta	GenBank	DF237189.1
Chlorokybus atomphyticus	Streptophyta	Publication	10.1093/nar/ 10.1038/s41477-019-0560-3
Mesostigma viride	Streptophyta	Publication	10.1093/nar/ 10.1038/s41477-019-0560-3
Chlamydomonas reinhardtii	Chlorophyta	RefSeq	10.1093/NAR/GKI025
Coccomyxa subellipsoidae	Chlorophyta	RefSeq	10.1093/NAR/GKI025
Micromonas pusilla	Chlorophyta	RefSeq	10.1093/NAR/GKI025
Micromonas commoda	Chlorophyta	RefSeq	10.1093/NAR/GKI025
Ostreococcus lucimarinus	Chlorophyta	RefSeq	10.1093/NAR/GKI025
Volvox carteri	Chlorophyta	RefSeq	10.1093/NAR/GKI025
Ulva mutabilis	Chlorophyta	Phycocosm	10.1093/nar/gkaa898
Caulerpa lentillifera	Chlorophyta	Phycocosm	10.1093/nar/gkaa898
Chloropicon primus	Chlorophyta	Phycocosm	10.1093/nar/gkaa898
Picocystis sp ML	Chlorophyta	Phycocosm	10.1093/nar/gkaa898
Tetraselmis striata	Chlorophyta	Phycocosm	10.1093/nar/gkaa898
Prasinoderma coloniale	Prasinodermatophyta	Publication	10.1093/nar/ 10.1038/s41559-020-1268-5

### Sheet: Supplementary_Table_S2
Supplementary table S2. Orthology clusters for enzymes involved in murein layer biosynthesis. Species with a full toolkit are highlighted in light blue.
Orthogroup	Alsophila_spinulosa	Amborella_trichopoda	Anthoceros_agrestis_Bonn	Anthoceros_angustus_Genome	Anthoceros_punctatus	Arabidopsis_lyrata	Arabidopsis_thaliana	Asparagus_officinalis	Azolla_filiculoides	Brachypodium_distachyon	Caulerpa_lentillifera	Ceratodon_purpureus	Ceratopteris_richardii	Chara_braunii	Chlamydomonas_reinhardtii	Chloropicon_primus	Chlorokybus_atmophyticus	Cicer_arietinum	Citrus_sinensis	Coccomyxa_subellipsoidae	Coffea_arabica	Glycine_max	Klebsormidium_flaccidum	Marchantia_polymorpha	Mesostigma_viride	Mesotaenium_endlicherianum	Micromonas_commoda	Micromonas_pusilla	Oryza_sativa	Ostreococcus_lucimarinus	Panicum_hallii	Phaseolus_vulgaris	Physcomitrium_patens	Picocystis_sp_ML	Prasinoderma_coloniale	Rosa_chinensis	Salvinia_cucullata	Selaginella_moellendorffii	Sesamum_indicum	Sorghum_bicolor	Sphagnum_fallax	Sphagnum_magellanicum	Spinacia_oleracea	Spirogloea_muscicola	Tetraselmis_striata	Thuja_plicata	Ulva_mutabilis_Føyn	Volvox_carteri
MurA	Aspi01Gene23717, Aspi01Gene23719, Aspi01Gene23720, Aspi01Gene41448	ABSENT	AagrBONN_evm.model.Sc2ySwM_344.4932.1, AagrBONN_evm.model.Sc2ySwM_344.893.1	AANG012848	Apun_evm.model.utg000051l.710.1, Apun_evm.model.utg000051l.710.2, Apun_evm.model.utg000051l.710.3, Apun_evm.model.utg000051l.710.4, Apun_evm.model.utg000051l.710.5, Apun_evm.model.utg000051l.710.6, Apun_evm.model.utg000051l.710.7	ABSENT	ABSENT	XP_020252827.1	Azfi_s0089.g042576	ABSENT	ABSENT	CepurGG1.11G132100.1.p, CepurGG1.8G089300.1.p	Ceric.03G094400.1.p	g40882.t1	ABSENT	jgi|Chlpri1|6412|rna-gnl|IITBIO|A3770_11p64120_mRNA_A3770_11p64120	Chrsp80S07804	ABSENT	XP_006487457.1	ABSENT	XP_027063867.1, XP_027063869.1, XP_027063870.1, XP_027063871.1, XP_027127538.1, XP_027127539.1	ABSENT	GAQ82228.1	Mp5g14110.1	Mesvi2182S04275, Mesvi486S06411	ME000213S03077	ABSENT	XP_003063430.1	ABSENT	ABSENT	ABSENT	ABSENT	XP_024360944.1, XP_024360945.1, XP_024360946.1, XP_024404043.1, XP_024404044.1, XP_024404045.1	ABSENT	PRCOL_00003950-RA	XP_024160733.1, XP_024161094.1, XP_024169296.1, XP_024169297.1, XP_024169298.1, XP_024169299.1, XP_024169300.1, XP_024169301.1	Sacu_v1.1_s0107.g020392	XP_024529628.1, XP_024534688.1	ABSENT	ABSENT	Sphfalx0014s0044.1.p, Sphfalx0058s0026.1.p	Sphmag03G054800.1.p, Sphmag13G059800.1.p, Sphmag13G059800.2.p	ABSENT	SM000010S04227, SM000106S13938, SM000163S02325	jgi|Tetstr1|423646|TSEL_014282.t2, jgi|Tetstr1|423647|TSEL_014282.t1, jgi|Tetstr1|452773|TSEL_039809.t1	Thupl.29342326s0001.1.p, Thupl.29351128s0002.1.p, Thupl.29351128s0002.2.p, Thupl.29351128s0002.3.p, Thupl.29351128s0002.4.p, Thupl.29351128s0002.5.p	jgi|Ulvmu1|457|UM001_0464.1	ABSENT
MurB	ABSENT	ABSENT	AagrBONN_evm.model.Sc2ySwM_117.1277.1	AANG001210	Apun_evm.model.utg000058l.21.1	ABSENT	ABSENT	XP_020268600.1	Azfi_s0073.g037270	ABSENT	ABSENT	CepurGG1.10G124300.1.p	Ceric.34G071000.1.p	g23242.t1	ABSENT	jgi|Chlpri1|7970|rna-gnl|IITBIO|A3770_17p79700_mRNA_A3770_17p79700	ABSENT	ABSENT	XP_006482248.1, XP_006482249.1	ABSENT	XP_027075626.1	ABSENT	GAQ81595.1	Mp8g05360.1	Mesvi850S08415	ME000328S05629	ABSENT	XP_003064794.1	ABSENT	ABSENT	ABSENT	ABSENT	XP_024383863.1	ABSENT	PRCOL_00000444-RA	ABSENT	Sacu_v1.1_s0011.g004995	XP_002964606.1, XP_002988788.1	ABSENT	ABSENT	Sphfalx0005s0059.1.p, Sphfalx0149s0022.1.p	Sphmag01G113800.1.p, Sphmag01G113800.2.p, Sphmag01G113800.3.p	ABSENT	SM000200S05802, SM000214S06776	jgi|Tetstr1|421926|TSEL_012825.t1	Thupl.29378995s0003.1.p, Thupl.29378995s0003.2.p	jgi|Ulvmu1|2691|UM014_0147.1	ABSENT
MurC	Aspi01Gene31312, Aspi01Gene31314	ABSENT	AagrBONN_evm.model.Sc2ySwM_368.481.1, AagrBONN_evm.model.Sc2ySwM_368.481.2, AagrBONN_evm.model.Sc2ySwM_368.481.3, AagrBONN_evm.model.Sc2ySwM_368.481.4	AANG002049	Apun_evm.model.utg000166l.15.1	ABSENT	ABSENT	XP_020246302.1, XP_020254204.1	Azfi_s0221.g058715	ABSENT	jgi|Caulen1|93749|g8340.t1	CepurGG1.3G210600.1.p	Ceric.04G065100.1.p, Ceric.04G065100.2.p	g40775.t1	ABSENT	jgi|Chlpri1|1042|rna-gnl|IITBIO|A3770_02p10420_mRNA_A3770_02p10420	Chrsp3S00439	ABSENT	XP_006490636.1, XP_006490637.1, XP_006490638.1, XP_006490639.1, XP_006490640.1	ABSENT	XP_027103701.1	ABSENT	GAQ85705.1	Mp5g21570.1	ABSENT	ME000376S06478	ABSENT	XP_003056058.1	ABSENT	ABSENT	ABSENT	ABSENT	XP_024362243.1, XP_024362244.1	ABSENT	PRCOL_00003060-RA	XP_024165247.1, XP_024175824.1	Sacu_v1.1_s0061.g015306, Sacu_v1.1_s0384.g027330	XP_024527325.1, XP_024528113.1	ABSENT	ABSENT	Sphfalx0113s0018.1.p, Sphfalx0113s0018.2.p, Sphfalx0113s0018.3.p, Sphfalx0113s0018.4.p, Sphfalx0113s0018.5.p, Sphfalx0113s0018.6.p	Sphmag05G097800.1.p, Sphmag05G097800.2.p, Sphmag05G097800.3.p	ABSENT	SM000032S12069, SM000045S16281, SM000071S21076	jgi|Tetstr1|424858|TSEL_001488.t1, jgi|Tetstr1|451172|TSEL_038208.t1, jgi|Tetstr1|456011|TSEL_042788.t1	Thupl.29381257s0015.1.p	jgi|Ulvmu1|4474|UM002_0199.1	ABSENT
MurD	Aspi01Gene25794	ABSENT	AagrBONN_evm.model.Sc2ySwM_228.434.1, AagrBONN_evm.model.Sc2ySwM_228.434.2	AANG007292	Apun_evm.model.utg000038l.794.1	ABSENT	ABSENT	XP_020265299.1, XP_020265300.1, XP_020265301.1	Azfi_s0673.g081795	ABSENT	ABSENT	CepurGG1.4G236600.1.p, CepurGG1.UG074000.1.p	Ceric.07G027400.1.p, Ceric.07G027400.2.p	g671.t1, g675.t1	ABSENT	jgi|Chlpri1|6468|rna-gnl|IITBIO|A3770_11p64680_mRNA_A3770_11p64680	Chrsp33S00391	ABSENT	XP_006490040.1, XP_024947968.1, XP_024947969.1, XP_024947970.1	ABSENT	ABSENT	ABSENT	GAQ81307.1	Mp7g01520.1	Mesvi536S09513	ME000204S03009	ABSENT	XP_003056153.1	ABSENT	ABSENT	ABSENT	ABSENT	XP_024385876.1	ABSENT	PRCOL_00000676-RA	XP_024189551.1, XP_024189552.1, XP_024189553.1, XP_024189554.1, XP_024189555.1, XP_024189556.1, XP_024189557.1, XP_024189558.1, XP_024189559.1, XP_024189560.1	Sacu_v1.1_s0026.g009584	XP_002960083.2, XP_024544776.1, XP_024544777.1	ABSENT	ABSENT	Sphfalx0158s0005.1.p, Sphfalx0158s0005.2.p	Sphmag03G031600.1.p	ABSENT	SM000012S25415, SM000014S00324, SM000016S01927, SM000038S14348	jgi|Tetstr1|431634|TSEL_021164.t1, jgi|Tetstr1|441560|TSEL_029789.t1	Thupl.29377892s0002.1.p	jgi|Ulvmu1|4135|UM019_0114.1	ABSENT
MurE	Aspi01Gene28108, Aspi01Gene39092	XP_006827593.2, XP_020526750.1	AagrBONN_evm.model.Sc2ySwM_228.1600.1	AANG001681	Apun_evm.model.utg000192l.113.1	XP_002887945.2	NP_001321888.1, NP_001321889.1, NP_176555.4	XP_020249783.1, XP_020249784.1, XP_020249794.1, XP_020249795.1, XP_020249796.1, XP_020249797.1, XP_020249798.1, XP_020275982.1, XP_020276034.1	Azfi_s0008.g011499	XP_003574298.1	jgi|Caulen1|94639|g8748.t1	CepurGG1.3G138600.1.p	Ceric.12G021100.1.p, Ceric.12G021100.2.p, Ceric.37G004600.1.p, Ceric.37G004600.2.p, Ceric.37G004600.3.p, Ceric.37G004600.4.p, Ceric.37G004600.5.p, Ceric.37G004600.6.p, Ceric.37G004600.7.p, Ceric.37G004600.8.p, Ceric.37G004600.9.p	g32224.t1	Cre12.g519900.t1.2	jgi|Chlpri1|2418|rna-gnl|IITBIO|A3770_03p24180_mRNA_A3770_03p24180	Chrsp157S02264	XP_004503706.1	XP_006476554.1	jgi_Coc_C169_1_36872_fgenesh1_pm.9_#_129	XP_027082729.1, XP_027082730.1	XP_003524456.1, XP_003532812.1	GAQ90408.1	Mp6g20740.1	ABSENT	ME000293S04951	XP_002505421.1	XP_003059695.1	XP_015614047.1	43806	XP_025791427.1	XP_007160074.1	XP_024363115.1, XP_024364396.1	ABSENT	PRCOL_00002248-RA	XP_024173263.1, XP_024173264.1	Sacu_v1.1_s0232.g026469	XP_002972658.2, XP_024517730.1	XP_020551234.1	XP_002464974.1	Sphfalx0176s0009.1.p	Sphmag14G055500.1.p	Spov3_chr3.00854	SM000074S21673, SM000435S15744	jgi|Tetstr1|451176|TSEL_038212.t1, jgi|Tetstr1|459791|TSEL_005142.t1	Thupl.29379996s0029.1.p, Thupl.29379996s0029.2.p, Thupl.29379996s0029.3.p, Thupl.29379996s0029.4.p	jgi|Ulvmu1|8229|UM041_0038.1	XP_002958116.1
MurF	ABSENT	ABSENT	AagrBONN_evm.model.Sc2ySwM_362.2345.1	AANG011376	Apun_evm.model.utg000039l.221.1, Apun_evm.model.utg000039l.222.1, Apun_evm.model.utg000188l.656.1	ABSENT	ABSENT	XP_020256843.1	ABSENT	ABSENT	ABSENT	CepurGG1.11G169400.1.p	ABSENT	g36659.t1	ABSENT	jgi|Chlpri1|6676|rna-gnl|IITBIO|A3770_12p66760_mRNA_A3770_12p66760	Chrsp234S03557	ABSENT	XP_006484485.1, XP_006484486.1, XP_006484487.1, XP_006484488.1, XP_006484489.1, XP_015387496.1, XP_015387497.1, XP_015387498.1	ABSENT	ABSENT	ABSENT	GAQ84094.1	Mp1g21490.1	Mesvi764S08034	ME000057S08460	ABSENT	XP_003064733.1	ABSENT	ABSENT	ABSENT	ABSENT	XP_024361331.1	ABSENT	PRCOL_00006233-RA	XP_024196546.1	ABSENT	XP_002991204.1, XP_002991267.1	ABSENT	ABSENT	Sphfalx0055s0114.1.p	Sphmag13G013500.1.p, Sphmag13G013500.2.p	ABSENT	SM000008S22234, SM000039S14486, SM000042S15372		Thupl.29382190s0003.1.p, Thupl.29382190s0003.2.p	jgi|Ulvmu1|7292|UM035_0080.1	ABSENT
MurG	Aspi01Gene19681	XP_006843780.1, XP_011623093.1, XP_020522472.1, XP_020522473.1	AagrBONN_evm.model.Sc2ySwM_228.2408.1, AagrBONN_evm.model.Sc2ySwM_228.2408.2, AagrBONN_evm.model.Sc2ySwM_228.2408.3, AagrBONN_evm.model.Sc2ySwM_228.2408.4, AagrBONN_evm.model.Sc2ySwM_228.2408.5, AagrBONN_evm.model.Sc2ySwM_228.2408.6, AagrBONN_evm.model.Sc2ySwM_228.2408.7, AagrBONN_evm.model.Sc2ySwM_228.2408.8	AANG002693	Apun_evm.model.utg000131l.92.1	XP_002887503.1	NP_177515.1	XP_020252389.1	Azfi_s0021.g015761	XP_003565791.1, XP_010230929.1	ABSENT	CepurGG1.2G115800.1.p	Ceric.06G066800.1.p	g74658.t1, g74658.t2	Cre12.g527950.t1.1	jgi|Chlpri1|700|rna-gnl|IITBIO|A3770_01p07000_mRNA_A3770_01p07000	Chrsp17S02752	ABSENT	XP_006477770.1	ABSENT	XP_027124650.1, XP_027124651.1, XP_027124652.1	XP_003524354.2, XP_006580416.1	GAQ89399.1, GAQ92273.1, GAQ92630.1	Mp1g12110.1, Mp1g12110.2, Mp1g12110.3, Mp1g12110.4, Mp1g12110.5, Mp1g12110.6, Mp1g12110.7, Mp1g12110.8, Mp1g12110.9, Mp1g12120.1	Mesvi1976S03926	ME000241S03723	XP_002509362.1	XP_003061400.1	XP_015628175.2	ABSENT	XP_025819393.1	XP_007160477.1	XP_024390429.1, XP_024390437.1, XP_024390444.1, XP_024390455.1, XP_024390464.1, XP_024390470.1, XP_024390478.1	ABSENT	PRCOL_00000956-RA	XP_024169884.1	Sacu_v1.1_s0070.g016675	XP_002984744.2, XP_024515465.1, XP_024515466.1, XP_024515467.1, XP_024515468.1, XP_024545767.1, XP_024545768.1, XP_024545769.1, XP_024545770.1, XP_024545771.1	ABSENT	XP_002457846.1	Sphfalx0116s0016.1.p	Sphmag02G039800.1.p, Sphmag02G039800.2.p, Sphmag02G039800.3.p, Sphmag02G039800.4.p, Sphmag02G039800.5.p, Sphmag02G039800.6.p	Spov3_chr4.00998	SM001618S02181, SM002168S06763	jgi|Tetstr1|420873|TSEL_001075.t1, jgi|Tetstr1|451173|TSEL_038209.t1, jgi|Tetstr1|460705|TSEL_005892.t1	Thupl.29379805s0023.1.p, Thupl.29379805s0023.2.p	jgi|Ulvmu1|7238|UM035_0025.1	XP_002953409.1
MraY	Aspi01Gene43412	XP_020523483.1, XP_020523484.1, XP_020523485.1, XP_020523486.1	AagrBONN_evm.model.Sc2ySwM_228.2617.1	AANG002540	Apun_evm.model.utg000131l.330.1	XP_020875241.1	NP_193561.4	XP_020268511.1, XP_020268513.1, XP_020270395.1	Azfi_s0064.g035549	XP_010230610.1, XP_024315419.1, XP_024315420.1	ABSENT	CepurGG1.4G130000.1.p, CepurGG1.4G130000.2.p, CepurGG1.4G130000.3.p, CepurGG1.4G130000.4.p, CepurGG1.UG062100.1.p, CepurGG1.UG062300.1.p, CepurGG1.UG062400.1.p, CepurGG1.UG149900.1.p	Ceric.13G004700.1.p, Ceric.13G004700.2.p, Ceric.13G004700.3.p	g3965.t1	ABSENT	jgi|Chlpri1|4492|rna-gnl|IITBIO|A3770_06p44920_mRNA_A3770_06p44920	Chrsp201S00232	XP_004486032.1	XP_024951484.1, XP_024951485.1, XP_024951486.1, XP_024951488.1, XP_024951489.1	ABSENT	XP_027085743.1, XP_027089285.1, XP_027089286.1, XP_027089287.1, XP_027089288.1, XP_027089289.1, XP_027089290.1, XP_027089291.1	XP_003547209.2, XP_006594500.2	GAQ93109.1	Mp1g16690.1, Mp1g16690.2, Mp1g16690.3, Mp2g13710.1	ABSENT	ME000716S09337	XP_002501863.1	XP_003057670.1	XP_015625791.1, XP_015625799.1, XP_025879606.1	ABSENT	XP_025816721.1, XP_025816722.1	XP_007147894.1	XP_024378684.1, XP_024378685.1, XP_024378686.1, XP_024378687.1	ABSENT	PRCOL_00000982-RA	XP_024157146.1, XP_024157147.1	Sacu_v1.1_s0003.g001895	XP_002981888.2, XP_002986008.2, XP_024515763.1, XP_024515764.1, XP_024542682.1, XP_024542683.1	XP_011096547.1	XP_021311186.1	Sphfalx0012s0103.1.p, Sphfalx0012s0103.2.p, Sphfalx0012s0103.3.p	Sphmag01G136000.1.p	ABSENT	SM000055S18222, SM000185S04037, SM000261S09981	jgi|Tetstr1|424122|TSEL_014731.t1, jgi|Tetstr1|424123|TSEL_014732.t1, jgi|Tetstr1|424134|TSEL_014743.t1, jgi|Tetstr1|451175|TSEL_038211.t1	Thupl.29378342s0001.1.p, Thupl.29379630s0018.1.p, Thupl.29379630s0018.2.p	jgi|Ulvmu1|7900|UM004_0132.1, jgi|Ulvmu1|8165|UM040_0062.1	ABSENT
DD1	ABSENT	XP_006843685.1, XP_020522406.1, XP_020522407.1	AagrBONN_evm.model.Sc2ySwM_362.2825.1	AANG006892	Apun_evm.model.utg000188l.157.1	XP_020887216.1, XP_020887217.1, XP_020887218.1, XP_020887219.1, XP_020887220.1	NP_001319501.1, NP_001319502.1, NP_001326473.1, NP_001326474.1, NP_001326475.1, NP_001326476.1, NP_001326477.1, NP_001326478.1, NP_001326479.1, NP_001326480.1, NP_566334.1, NP_974258.1, NP_974259.1	XP_020251126.1, XP_020274001.1, XP_020274002.1	ABSENT	XP_003559752.2, XP_024312961.1	jgi|Caulen1|94447|g1392.t1, jgi|Caulen1|94584|g8697.t1	CepurGG1.4G065700.1.p	ABSENT	g38233.t1, g45569.t1, g45569.t2	Cre15.g635650.t1.2, Cre15.g635650.t2.1	jgi|Chlpri1|1062|rna-gnl|IITBIO|A3770_02p10620_mRNA_A3770_02p10620	Chrsp12S00108, Chrsp12S02012	XP_004492525.1	XP_006481426.1	jgi_Coc_C169_1_61418_Genemark1.2208_g	XP_027066132.1	XP_003534663.1, XP_003551592.1	GAQ81472.1	Mp5g20000.1	Mesvi272S04806, Mesvi272S04810	ME000903S10087, ME000903S10089	ABSENT	XP_003056164.1	XP_015647419.1	29883	XP_025802446.1, XP_025802448.1	XP_007140170.1	XP_024402323.1, XP_024402324.1	ABSENT	PRCOL_00001217-RA	XP_024188178.1, XP_024188179.1	ABSENT	XP_002983726.2, XP_002989055.2	XP_011095093.1, XP_020553383.1	XP_002461456.2, XP_021307797.1	Sphfalx0023s0161.1.p, Sphfalx0023s0161.2.p, Sphfalx0023s0161.3.p	Sphmag10G041100.1.p, Sphmag10G041100.2.p, Sphmag10G041100.3.p	ABSENT	SM000016S01948, SM000223S07321, SM000345S12845	jgi|Tetstr1|429817|TSEL_019684.t1, jgi|Tetstr1|451171|TSEL_038207.t1	Thupl.29368928s0002.1.p	jgi|Ulvmu1|12278|UM087_0012.1	XP_002958422.1
PBP	Aspi01Gene49198, Aspi01Gene49200, Aspi01Gene49201, Aspi01Gene49203	ABSENT	AagrBONN_evm.model.Sc2ySwM_362.1100.1, AagrBONN_evm.model.Sc2ySwM_362.1100.2, AagrBONN_evm.model.Sc2ySwM_362.1100.3, AagrBONN_evm.model.Sc2ySwM_362.1100.4, AagrBONN_evm.model.Sc2ySwM_362.1100.5, AagrBONN_evm.model.Sc2ySwM_362.1100.6	AANG004666	Apun_evm.model.utg000143l.53.1	ABSENT	ABSENT	XP_020241696.1, XP_020257527.1, XP_020257528.1	Azfi_s0109.g045436	ABSENT	jgi|Caulen1|93942|g8528.t1	CepurGG1.3G250300.1.p	Ceric.04G007800.1.p, Ceric.04G007800.2.p, Ceric.04G007800.3.p, Ceric.04G007800.4.p	g66722.t1	ABSENT	jgi|Chlpri1|5034|rna-gnl|IITBIO|A3770_08p50340_mRNA_A3770_08p50340	Chrsp145S08694	ABSENT	XP_024952718.1, XP_024952719.1, XP_024952720.1, XP_024952721.1, XP_024952722.1	ABSENT	ABSENT	ABSENT	GAQ89555.1	Mp2g15600.1, Mp2g15600.2	Mesvi606S07140, Mesvi89S01322	ME000063S08949, ME000092S10292	XP_002504041.1	XP_003054906.1	ABSENT	ABSENT	ABSENT	ABSENT	XP_024388439.1, XP_024388440.1	jgi|Pico_ML_1|51700|g270.t1	PRCOL_00000745-RA, PRCOL_00001244-RA	ABSENT	Sacu_v1.1_s0104.g020117	XP_024526935.1, XP_024538827.1	ABSENT	ABSENT	Sphfalx0001s0375.1.p	Sphmag07G122800.1.p, Sphmag07G122800.2.p, Sphmag07G122800.3.p, Sphmag07G122800.4.p	ABSENT	SM000003S11072, SM000056S17975, SM000107S14042	jgi|Tetstr1|445262|TSEL_033060.t1, jgi|Tetstr1|450815|TSEL_037851.t1, jgi|Tetstr1|452244|TSEL_039280.t1, jgi|Tetstr1|452939|TSEL_039975.t1, jgi|Tetstr1|461439|TSEL_006548.t1, jgi|Tetstr1|461440|TSEL_006549.t1, jgi|Tetstr1|463744|TSEL_000793.t1	Thupl.29380415s0004.1.p, Thupl.29380415s0004.2.p, Thupl.29380415s0004.3.p, Thupl.29380415s0004.4.p	jgi|Ulvmu1|1676|UM115_0005.1	ABSENT

### Sheet: Supplementary_Table_S3
Supplementary table S3. List of chlorophyte and prasinodermophyta genomes used to characterise components of the plastid division machinery in these phyla
Species	Phylum	Assembly Source	Assembly DOI:
Asterochloris glomerata Cgr/DA1pho v2.0	Chlorophyta	Database (Phycocosm)	https://doi.org/10.1093/nar/gkaa898
Auxenochlorella protothecoides 0710	Chlorophyta	Database (Phycocosm)	https://doi.org/10.1093/nar/gkaa898
Bathycoccus prasinos RCC1105	Chlorophyta	Database (Phycocosm)	https://doi.org/10.1093/nar/gkaa898
Botryococcus braunii Showa v2.1	Chlorophyta	Database (Phycocosm)	https://doi.org/10.1093/nar/gkaa898
Caulerpa lentillifera	Chlorophyta	Database (Phycocosm)	https://doi.org/10.1093/nar/gkaa898
Chlamydomonas eustigma NIES-2499	Chlorophyta	Database (Phycocosm)	https://doi.org/10.1093/nar/gkaa898
Chlamydomonas incerta SAG 7.73	Chlorophyta	Database (Phycocosm)	https://doi.org/10.1093/nar/gkaa898
Chlamydomonas reinhardtii v5.6	Chlorophyta	Database (Phycocosm)	https://doi.org/10.1093/nar/gkaa898
Chlamydomonas schloesseri CCAP 11/173	Chlorophyta	Database (Phycocosm)	https://doi.org/10.1093/nar/gkaa898
Chlorella sp. A99	Chlorophyta	Database (Phycocosm)	https://doi.org/10.1093/nar/gkaa898
Chlorella sorokiniana UTEX 1602	Chlorophyta	Database (Phycocosm)	https://doi.org/10.1093/nar/gkaa898
Chlorella variabilis NC64A	Chlorophyta	Database (Phycocosm)	https://doi.org/10.1093/nar/gkaa898
Chloropicon primus CCMP1205	Chlorophyta	Database (Phycocosm)	https://doi.org/10.1093/nar/gkaa898
Chromochloris zofingiensis SAG 211-14 v5.0	Chlorophyta	Database (Phycocosm)	https://doi.org/10.1093/nar/gkaa898
Coccomyxa subellipsoidea C-169	Chlorophyta	Database (Phycocosm)	https://doi.org/10.1093/nar/gkaa898
Dunaliella salina CCAP19/18	Chlorophyta	Database (Phycocosm)	https://doi.org/10.1093/nar/gkaa898
Edaphochlamys debaryana CCAP 11/70	Chlorophyta	Database (Phycocosm)	https://doi.org/10.1093/nar/gkaa898
Gonium pectorale NIES-2863	Chlorophyta	Database (Phycocosm)	https://doi.org/10.1093/nar/gkaa898
Micractinium conductrix SAG 241.80	Chlorophyta	Database (Phycocosm)	https://doi.org/10.1093/nar/gkaa898
Micromonas commoda NOUM17 (RCC 299)	Chlorophyta	Database (Phycocosm)	https://doi.org/10.1093/nar/gkaa898
Micromonas pusilla CCMP1545	Chlorophyta	Database (Phycocosm)	https://doi.org/10.1093/nar/gkaa898
Monoraphidium neglectum SAG 48.87	Chlorophyta	Database (Phycocosm)	https://doi.org/10.1093/nar/gkaa898
Ostreococcus lucimarinus	Chlorophyta	Database (Phycocosm)	https://doi.org/10.1093/nar/gkaa898
Ostreococcus tauri RCC1115 v1.0	Chlorophyta	Database (Phycocosm)	https://doi.org/10.1093/nar/gkaa898
Ostreococcus tauri RCC4221 v3.0	Chlorophyta	Database (Phycocosm)	https://doi.org/10.1093/nar/gkaa898
Picochlorum renovo	Chlorophyta	Database (Phycocosm)	https://doi.org/10.1093/nar/gkaa898
Picochlorum soloecismus DOE101	Chlorophyta	Database (Phycocosm)	https://doi.org/10.1093/nar/gkaa898
Picocystis sp. ML	Chlorophyta	Database (Phycocosm)	https://doi.org/10.1093/nar/gkaa898
Raphidocelis subcapitata NIES-35	Chlorophyta	Database (Phycocosm)	https://doi.org/10.1093/nar/gkaa898
Scenedesmus obliquus UTEX 393	Chlorophyta	Database (Phycocosm)	https://doi.org/10.1093/nar/gkaa898
Scenedesmus obliquus UTEX B 3031	Chlorophyta	Database (Phycocosm)	https://doi.org/10.1093/nar/gkaa898
Scenedesmus sp. NREL 46B-D3 v1.0	Chlorophyta	Database (Phycocosm)	https://doi.org/10.1093/nar/gkaa898
Tetrabaena socialis NIES-571	Chlorophyta	Database (Phycocosm)	https://doi.org/10.1093/nar/gkaa898
Tetraselmis striata	Chlorophyta	Database (Phycocosm)	https://doi.org/10.1093/nar/gkaa898
Trebouxia sp. A1-2	Chlorophyta	Database (Phycocosm)	https://doi.org/10.1093/nar/gkaa898
Ulva mutabilis Føyn	Chlorophyta	Database (Phycocosm)	https://doi.org/10.1093/nar/gkaa898
Volvox carteri v2.1	Chlorophyta	Database (Phycocosm)	https://doi.org/10.1093/nar/gkaa898
Prasinoderma coloniale	Prasinodermatophyta	Publication	https://doi.org/10.1038/s41559-020-1268-5

### Sheet: Supplementary_Table_S4
Supplementary Table S4. Protein comain analyses confirming the likely presence of a murein layer in the chloroplasts of the following chlorophytes
Species	Identifier	Molecular Function	Fulfills Role in PG Biosynthetic Pathway:
Ulva mutabilis	jgi|Ulvmu1|1676|UM115_0005.1	penicillin binding (GO:0008658)	Yes
Ulva mutabilis	jgi|Ulvmu1|7238|UM035_0025.1	undecaprenyldiphospho-muramoylpentapeptide beta-N-acetylglucosaminyltransferase activity (GO:0050511), hexosyltransferase activity (GO:0016758)	Yes
Ulva mutabilis	jgi|Ulvmu1|8165|UM040_0062.1	phospho-N-acetylmuramoyl-pentapeptide-transferase activity (GO:0008963)	Yes
Ulva mutabilis	jgi|Ulvmu1|7292|UM035_0080.1	ligase activity (GO:0016874), ATP binding (GO:0005524)	Yes
Ulva mutabilis	jgi|Ulvmu1|12278|UM087_0012.1	D-alanine-D-alanine ligase activity (GO:0008716)	Yes
Ulva mutabilis	jgi|Ulvmu1|8229|UM041_0038.1	ATP binding (GO:0005524), acid-amino acid ligase activity (GO:0016881), ligase activity (GO:0016874)	Yes
Ulva mutabilis	jgi|Ulvmu1|4135|UM019_0114.1	ATP binding (GO:0005524), UDP-N-acetylmuramoylalanine-D-glutamate ligase activity (GO:0008764), ligase activity (GO:0016874)	Yes
Ulva mutabilis	jgi|Ulvmu1|4474|UM002_0199.1	ATP binding (GO:0005524), ligase activity (GO:0016874)	Yes
Ulva mutabilis	jgi|Ulvmu1|457|UM001_0464.1	transferase activity, transferring alkyl or aryl (other than methyl) groups (GO:0016765), UDP-N-acetylglucosamine 1-carboxyvinyltransferase activity (GO:0008760), catalytic activity (GO:0003824)	Yes
Ulva mutabilis	jgi|Ulvmu1|2691|UM014_0147.1	UDP-N-acetylmuramate dehydrogenase activity (GO:0008762), flavin adenine dinucleotide binding (GO:0050660), oxidoreductase activity (GO:0016491) FAD binding (GO:0071949)	Yes
Chloropicon primus	jgi|Chlpri1|5034|rna-gnl|IITBIO|A3770_08p50340_mRNA_A3770_08p50340	penicillin binding (GO:0008658)	Yes
Chloropicon primus	jgi|Chlpri1|700|rna-gnl|IITBIO|A3770_01p07000_mRNA_A3770_01p07000	hexosyltransferase activity (GO:0016758), undecaprenyldiphospho-muramoylpentapeptide beta-N-acetylglucosaminyltransferase activity (GO:0050511)	Yes
Chloropicon primus	jgi|Chlpri1|4492|rna-gnl|IITBIO|A3770_06p44920_mRNA_A3770_06p44920	phospho-N-acetylmuramoyl-pentapeptide-transferase activity (GO:0008963)	Yes
Chloropicon primus	jgi|Chlpri1|6676|rna-gnl|IITBIO|A3770_12p66760_mRNA_A3770_12p66760	ATP binding (GO:0005524), UDP-N-acetylmuramoyl-tripeptide-D-alanyl-D-alanine ligase activity (GO:0047480), ligase activity (GO:0016874)	Yes
Chloropicon primus	jgi|Chlpri1|1062|rna-gnl|IITBIO|A3770_02p10620_mRNA_A3770_02p10620	D-alanine-D-alanine ligase activity (GO:0008716), ATP binding (GO:0005524), metal ion binding (GO:0046872)	Yes
Chloropicon primus	jgi|Chlpri1|2418|rna-gnl|IITBIO|A3770_03p24180_mRNA_A3770_03p24180	acid-amino acid ligase activity (GO:0016881), ATP binding (GO:0005524), tetrahydrofolylpolyglutamate synthase activity (GO:0004326), ligase activity (GO:0016874), protein binding (GO:0005515)	Yes
Chloropicon primus	jgi|Chlpri1|6468|rna-gnl|IITBIO|A3770_11p64680_mRNA_A3770_11p64680	ligase activity (GO:0016874), ATP binding (GO:0005524), UDP-N-acetylmuramoylalanine-D-glutamate ligase activity (GO:0008764)	Yes
Chloropicon primus	jgi|Chlpri1|1042|rna-gnl|IITBIO|A3770_02p10420_mRNA_A3770_02p10420	UDP-N-acetylmuramate-L-alanine ligase activity (GO:0008763), ligase activity (GO:0016874), ATP binding (GO:0005524)	Yes
Chloropicon primus	jgi|Chlpri1|6412|rna-gnl|IITBIO|A3770_11p64120_mRNA_A3770_11p64120	UDP-N-acetylglucosamine 1-carboxyvinyltransferase activity (GO:0008760), transferase activity, transferring alkyl or aryl (other than methyl) groups (GO:0016765), catalytic activity (GO:0003824)	Yes
Chloropicon primus	jgi|Chlpri1|7970|rna-gnl|IITBIO|A3770_17p79700_mRNA_A3770_17p79700	flavin adenine dinucleotide binding (GO:0050660), oxidoreductase activity (GO:0016491), UDP-N-acetylmuramate dehydrogenase activity (GO:0008762), FAD binding (GO:0071949)	Yes
Micromonas pusilla	jgi|MicpuC3v2|286|wlab.171519.1	penicillin binding (GO:0008658)	Yes
Micromonas pusilla	jgi|MicpuC3v2|1158|wlab.223340.1	hexosyltransferase activity (GO:0016758), undecaprenyldiphospho-muramoylpentapeptide beta-N-acetylglucosaminyltransferase activity (GO:0050511)	Yes
Micromonas pusilla	jgi|MicpuC3v2|6258|wlab.230061.1	phospho-N-acetylmuramoyl-pentapeptide-transferase activity (GO:0008963)	Yes
Micromonas pusilla	jgi|MicpuC3v2|4148|wlab.177429.1	ATP binding (GO:0005524), ligase activity (GO:0016874)	Yes
Micromonas pusilla	jgi|MicpuC3v2|4517|wlab.220743.1	ATP binding (GO:0005524), D-alanine-D-alanine ligase activity (GO:0008716), metal ion binding (GO:0046872)	Yes
Micromonas pusilla	jgi|MicpuC3v2|8241|wlab.222059.1	ligase activity (GO:0016874), acid-amino acid ligase activity (GO:0016881), ATP binding (GO:0005524)	Yes
Micromonas pusilla	jgi|MicpuC3v2|4537|wlab.221083.1	ligase activity (GO:0016874), ATP binding (GO:0005524), UDP-N-acetylmuramoylalanine-D-glutamate ligase activity (GO:0008764)	Yes
Micromonas pusilla	jgi|MicpuC3v2|4731|wlab.223618.1	UDP-N-acetylmuramate-L-alanine ligase activity (GO:0008763), ATP binding (GO:0005524), ligase activity (GO:0016874)	Yes
Micromonas pusilla	jgi|MicpuC3v2|2889|wlab.211847.1	catalytic activity (GO:0003824), UDP-N-acetylglucosamine 1-carboxyvinyltransferase activity (GO:0008760), transferase activity, transferring alkyl or aryl (other than methyl) groups (GO:0016765)	Yes
Micromonas pusilla	jgi|MicpuC3v2|4242|wlab.213267.1	UDP-N-acetylmuramate dehydrogenase activity (GO:0008762), oxidoreductase activity (GO:0016491), flavin adenine dinucleotide binding (GO:0050660), FAD binding (GO:0071949)	Yes

### Sheet: Supplementary_Table_S5
Supplementary Table S5. Analyses carried out by SHOOT.bio confirming that murein layer biosynthetic enzymes branch within the terrestrial clade
Species	Gene	Gene ID	Branches in Embryophyta in SHOOT.bio:
Asparagus officinalis	MurA	XP_020252827.1	Yes
Asparagus officinalis	MurB	XP_020268600.1	Yes
Asparagus officinalis	MurC	XP_020246302.1	Yes
Asparagus officinalis	MurD	XP_020265299.1	Yes
Asparagus officinalis	MurE	XP_020249783.1	Yes
Asparagus officinalis	MurF	XP_020256843.1	Yes
Asparagus officinalis	MurG	XP_020252389.1	Yes
Asparagus officinalis	MraY	XP_020268511.1	Yes
Asparagus officinalis	DD1	XP_020274001.1	Yes
Asparagus officinalis	PBP	XP_020241696.1	Yes
Citrus sinensis	MurA	XP_006487457.1	Yes
Citrus sinensis	MurB	XP_006482248.1	Yes
Citrus sinensis	MurC	XP_006490636.2	Yes
Citrus sinensis	MurD	XP_006490040.2	Yes
Citrus sinensis	MurE	XP_006476554.2	Yes
Citrus sinensis	MurF	XP_006484485.1	Yes
Citrus sinensis	MurG	XP_006477770.1	Yes
Citrus sinensis	MraY	XP_006477770.1	Yes
Citrus sinensis	DD1	XP_006481426.1	Yes
Citrus sinensis	PBP	XP_024952718.2	Yes
Thuja plicata	MurA	Thupl.29342326s0001.1.p	Yes
Thuja plicata	MurB	Thupl.29378995s0003.1.p	Yes
Thuja plicata	MurC	Thupl.29381257s0015.1.p	Yes
Thuja plicata	MurD	Thupl.29377892s0002.1.p	Yes
Thuja plicata	MurE	Thupl.29379996s0029.1.p	Yes
Thuja plicata	MurF	Thupl.29382190s0003.1.p	Yes
Thuja plicata	MurG	Thupl.29379805s0023.1.p	Yes
Thuja plicata	MraY	Thupl.29379630s0018.1.p	Yes
Thuja plicata	DD1	Thupl.29368928s0002.1	Yes
Thuja plicata	PBP	Thupl.29380415s0004.1.p	Yes
